# Engineering orthogonal ribosomes for real-time monitoring using fluorescence

**DOI:** 10.1101/2023.11.19.567736

**Authors:** Eszter Csibra, Bjarne Klopprogge, Georgie Hau Sørensen, Thomas E. Gorochowski

**Affiliations:** Department of Bioengineering, Imperial College Centre for Synthetic Biology, Imperial College London, London, UK; Institute of Biochemistry and Molecular Biology, University of Hamburg, Hamburg, Germany; School of Biological Sciences, University of Bristol, 24 Tyndall Avenue, Bristol, UK; BrisEngBio, School of Chemistry, University of Bristol, Cantock’s Close, Bristol, UK

**Author notes:** Correspondence should be addressed to E.C. and T.E.G. Equal contribution (Bjarne Klopprogge, Georgie Hau Sørensen).

**Keywords:** ribosome, translation, fluorescence, aptamer, biometrology, synthetic biology

## Abstract

A promising route to tackle the trade-off in cellular resources between synthetic protein production and cellular growth is to use a separate dedicated pool of orthogonal ribosomes to produce synthetic proteins. However, the optimisation of strains containing two ribosomal pools – native for the host cell’s proteome and orthogonal for synthetic proteins – has yet to be thoroughly explored. Here, we address this by creating orthogonal ribosomes that fluoresce by inserting fluorescent RNA aptamers into tethered orthogonal ribosomal RNA (TO-rRNA). To study the tolerance of the engineered ribosomes to aptamer insertion, we assembled and screened a library of candidate insertion sites, identifying several sites in both the 16S and 23S TO-rRNA that enables ribosome labelling with minimal effect on translation activity. Serendipitously, we identify one site in 23S TO-rRNA, where insertion appears to not only be tolerated but to enhance orthogonal ribosome activity, across multiple bacterial strains and RNA insertions. Using bulk and single cell assays, we demonstrate that this variant allows us to label orthogonal ribosomes for dynamic tracking and across populations, making it a promising tool for optimising orthogonal translation in engineered cells. Ribosome engineering offers great potential, both for the development of next-generation microbial cell factories, as well as a tool to expand our understanding of ribosome function in living cells. This work provides a window into the assembly, localisation and function of these molecular machines to meet these aims.
