## Supplementary Table 1 for "Engineering orthogonal ribosomes for real-time monitoring using fluorescence"

### Sheet: Legend
Supplementary Table 1	Sequences
DNA sequences for plasmids used in this study.

### Sheet: Table
Name	Description	Sequence
pS361_ara_oSDmCherry	oSD mCherry reporter under the control of an araBAD promoter	AAGAAACCAATTGTCCATATTGCATCAGACATTGCCGTCACTGCGTCTTTTACTGGCTCTTCTCGCTAACCAAACCGGTAACCCCGCTTATTAAAAGCATTCTGTAACAAAGCGGGACCAAAGCCATGACAAAAACGCGTAACAAAAGTGTCTATAATCACGGCAGAAAAGTCCACATTGATTATTTGCACGGCGTCACACTTTGCTATGCCATAGCATTTTTATCCATAAGATTAGCGGATCCTACCTGACGCTTTTTATCGCAACTCTCTACTGTTTCTCCATACCCGTTTTTTGGGCTAACACCACAAATTAACCATGGTTCACCATCATCATCACCACGGTTCGGGCGTCTCGAAAGGTGAGGAAGATAACATGGCTATCATCAAGGAATTCATG…
pS361_ara_oSDmCherryM10L	oSD mCherry reporter with M10L mutation	AAGAAACCAATTGTCCATATTGCATCAGACATTGCCGTCACTGCGTCTTTTACTGGCTCTTCTCGCTAACCAAACCGGTAACCCCGCTTATTAAAAGCATTCTGTAACAAAGCGGGACCAAAGCCATGACAAAAACGCGTAACAAAAGTGTCTATAATCACGGCAGAAAAGTCCACATTGATTATTTGCACGGCGTCACACTTTGCTATGCCATAGCATTTTTATCCATAAGATTAGCGGATCCTACCTGACGCTTTTTATCGCAACTCTCTACTGTTTCTCCATACCCGTTTTTTGGGCTAACACCACAAATTAACCATGGTTCACCATCATCATCACCACGGTTCGGGCGTCTCGAAAGGTGAGGAAGATAACCTGGCTATCATCAAGGAATTCATG…
pS361_ara_oSDmGFPm3	oSD mGFPmut3 reporter	AAGAAACCAATTGTCCATATTGCATCAGACATTGCCGTCACTGCGTCTTTTACTGGCTCTTCTCGCTAACCAAACCGGTAACCCCGCTTATTAAAAGCATTCTGTAACAAAGCGGGACCAAAGCCATGACAAAAACGCGTAACAAAAGTGTCTATAATCACGGCAGAAAAGTCCACATTGATTATTTGCACGGCGTCACACTTTGCTATGCCATAGCATTTTTATCCATAAGATTAGCGGATCCTACCTGACGCTTTTTATCGCAACTCTCTACTGTTTCTCCATACCCGTTTTTTGGGCTAACACCACAAATTAACCATGGTTCACCATCATCATCACCACGGTTCGGGCAGCAAGGGGGAGGAACTTTTCACCGGTGTCGTTCCCATTTTGGTAGAG…
poRiboT2_C888::Broccoli	poRiboT2 (Addgene) with Broccoli insertion at position 23S C888	CGGCCGCGATCTCTCACCTACCAAACAATGCCCCCCTGCAAAAAATAAATTCATATAAAAAACATACAGATAACCATCTGCGGTGATAAATTATCTCTGGCGGTGTTGACATAAATACCACTGGCGGTTATACTGAGCACGGGTACCGGCCGCTGAGAAAAAGCGAAGCGGCACTGCTCTTTAACAATTTATCAGACAATCTGTGTGGGCACTCGAAGATACGGATTCTTAACGTCGCAAGACGAAAAATGAATACCAAGTCTCAAGAGTGAACACGTAATTCATTACGAAGTTTAATTCTTTGAGCGTCAAACTTTTAAATTGAAGAGTTTGATCATGGCTCAGATTGAACGCTGGCGGCAGGCCTAACACATGCAAGTCGAACGGTAACAGGAAGAA…
poRiboT2_C888::Pepper	poRiboT2 (Addgene) with Pepper insertion at position 23S C888	CGGCCGCGATCTCTCACCTACCAAACAATGCCCCCCTGCAAAAAATAAATTCATATAAAAAACATACAGATAACCATCTGCGGTGATAAATTATCTCTGGCGGTGTTGACATAAATACCACTGGCGGTTATACTGAGCACGGGTACCGGCCGCTGAGAAAAAGCGAAGCGGCACTGCTCTTTAACAATTTATCAGACAATCTGTGTGGGCACTCGAAGATACGGATTCTTAACGTCGCAAGACGAAAAATGAATACCAAGTCTCAAGAGTGAACACGTAATTCATTACGAAGTTTAATTCTTTGAGCGTCAAACTTTTAAATTGAAGAGTTTGATCATGGCTCAGATTGAACGCTGGCGGCAGGCCTAACACATGCAAGTCGAACGGTAACAGGAAGAA…
poRiboT2_C888::MS2	poRiboT2 (Addgene) with MS2 insertion at position 23S C888	CGGCCGCGATCTCTCACCTACCAAACAATGCCCCCCTGCAAAAAATAAATTCATATAAAAAACATACAGATAACCATCTGCGGTGATAAATTATCTCTGGCGGTGTTGACATAAATACCACTGGCGGTTATACTGAGCACGGGTACCGGCCGCTGAGAAAAAGCGAAGCGGCACTGCTCTTTAACAATTTATCAGACAATCTGTGTGGGCACTCGAAGATACGGATTCTTAACGTCGCAAGACGAAAAATGAATACCAAGTCTCAAGAGTGAACACGTAATTCATTACGAAGTTTAATTCTTTGAGCGTCAAACTTTTAAATTGAAGAGTTTGATCATGGCTCAGATTGAACGCTGGCGGCAGGCCTAACACATGCAAGTCGAACGGTAACAGGAAGAA…
pTac_oRiboT2_C888::Broccoli	Ptac controlled oRiboT2 containing Broccoli at position 23S C888	TGTGGGCACTCGAAGATACGGATTCTTAACGTCGCAAGACGAAAAATGAATACCAAGTCTCAAGAGTGAACACGTAATTCATTACGAAGTTTAATTCTTTGAGCGTCAAACTTTTAAATTGAAGAGTTTGATCATGGCTCAGATTGAACGCTGGCGGCAGGCCTAACACATGCAAGTCGAACGGTAACAGGAAGAAGCTTGCTTCTTTGCTGACGAGTGGCGGACGGGTGAGTAATGTCTGGGAAACTGCCTGATGGAGGGGGATAACTACTGGAAACGGTAGCTAATACCGCATAACGTCGCAAGACCAAAGAGGGGGACCTTCGGGCCTCTTGCCATCGGATGTGCCCAGATGGGATTAGCTAGTAGGTGGGGTAACGGCTCACCTAGGCGACGATC…
